# Inhibiting retinoic acid mitigates vision loss in a mouse model of retinal degeneration

**DOI:** 10.1101/2021.08.09.455683

**Authors:** Michael Telias, Kevin Sit, Daniel Frozenfar, Benjamin Smith, Arjit Misra, Michael J Goard, Richard H Kramer

## Abstract

In degenerative retinal disorders, rod and cone photoreceptors die, causing vision impairment and blindness. Downstream neurons survive but undergo morphological and physiological remodeling, with some retinal ganglion cells (RGC) exhibiting heightened spontaneous firing. Retinoic acid (RA) has been implicated as the key signaling molecule that induces RGC hyperactivity, obscuring RGC light responses and reducing light avoidance behaviors triggered by residual rods and cones. However, evidence that RA-dependent remodeling corrupts image-forming vision has been lacking. Here we show that disulfiram, an FDA-approved drug that inhibits RA synthesis, and BMS 493, an RA receptor (RAR) inhibitor, reduce RGC hyperactivity and augment image detection in visually impaired mice. Functional imaging of visual cortical neurons shows that disulfiram and BMS 493 sharpen orientation-tuning and strengthen response fidelity to naturalistic scenes. These findings establish a causal link between RA-induced retinal hyperactivity and vision impairment and define molecular targets and candidate drugs for boosting image-forming vision in retinal degeneration.
