## Supplementary material for "Inhibiting retinoic acid mitigates vision loss in a mouse model of retinal degeneration": Table S1

### Sheet: TABLE S1
TABLE S1		Figure 1 RAR Reporter
Fig. 1E	Retinal Piece #	GFP/RFP		Retinal Piece #	GFP/RFP		Fig. 1H	Retinal Piece #	GFP/RFP	Retinal Piece #	GFP/RFP
	(both eyes)	Control		(both eyes)	Disulfiram			(single eye)	Vehicle eye	(single eye)	BMS eye
Mouse 1	1	0.333366	Mouse 1	1	0.263663		Mouse 1	1	0.247921	1	0.159024
	2	0.340635		2	0.287163			2	0.261283	2	0.120386
	3	0.307858		3	0.240984			3	0.201291	3	0.105873
Mouse 2	1	0.333938		4	0.414377			4	no imaging	4	0.0932853
	2	0.248314		5	0.261903		Mouse 2	1	0.573905	1	0.0991591
	3	0.222546		6	0.325137			2	0.28802	2	0.0583604
	4	0.345267	Mouse 2	1	0.24588			3	1.32145	3	0.0966428
	5	0.616217		2	0.367647			4	0.399639	4	0.101635
	6	0.209535		3	0.48156		Mouse 3	1	0.217714	1	0.0571314
Mouse 3	1	0.551384		4	0.448631			2	0.454563	2	0.143105
	2	0.532032		5	0.25699			3	0.297435	3	0.187109
	3	0.421764	Mouse 3	1	0.43089			4	0.356477	4	no imaging
	4	0.567291		2	0.333147		Mouse 4	1	0.263118	1	0.114858
	5	0.578664		3	0.313446			2	0.223666	2	0.0851897
	6	0.735794		4	0.272912			3	0.447461	3	0.165472
								4	0.130255	4	0.165421
mean		0.422974			0.329622
sem		0.0417994			0.0207625		mean		0.378947		0.116844
							sem		0.0736958		0.0101799
Mann-Whitney U Test
Z score		The z-score is 1.57617					Mann-Whitney U Test
p value		The p-value is 0.05705					Z score		The z-score is 4.43815
							p value		The p-value is < .00001
Normality Test (Shapiro-Wilk)
W-Statistic = 0.926		P = 0.235	Passed
T-Test
p value		0.0276331
