## Supplementary material for "Inhibiting retinoic acid mitigates vision loss in a mouse model of retinal degeneration": Table S2

### Sheet: TABLE S2
TABLE S2	Figure 2 - Multiple Electrode Array Recordings
Fig. 2C						Fig. 2D									Fig. 2G					Fig. 2H
Average Firing						Cumulative probability				Change in # active units per retina					Average Firing					Cumulative probability				Change in # active units per retina
	Firing Rate (Hz) / retinal piece					Firing Rate (Hz) (bins)	Control	Disulfiram			control	disulfiram				Firing Rate (Hz) / retinal piece				Firing Rate (Hz) (bins)	Vehicle	BMS			vehicle	BMS
	Control		Disulfiram			0	0	0		# active units	568	443				Vehicle Eye	BMS Eye			0	0	0		# active units	271	135
Mouse 1	12.795	Mouse 1	5.466			1	0.0704	0.1219		pieces of retina	11	10			Mouse 1	2.6386	1.4943			1	0.2472	0.4074		pieces of retina	7	6
	9.39		3.711			2	0.1831	0.3002		mean # of units	51.6364	44.3				4.5999	1.9342			2	0.4908	0.6741		mean # of units	38.7143	22.5
	7.97		7.264			3	0.2887	0.4063					Delta		Mouse 2	2.2852	0.8729			3	0.6199	0.7926					Delta
Mouse 2	10.718		4.529			4	0.3891	0.5011		normalized %	100	85.7923	14.2077			2.2441	3.0692			4	0.7122	0.8963		normalized %	100	58.1181	41.8819
	9.67	Mouse 2	4.111			5	0.4525	0.5869							Mouse 3	4.1805	0.8709			5	0.797	0.9556
	7.043		6.035			6	0.5352	0.6727								3.7293	2.0309			6	0.8376	0.9556
Mouse 3	4.97		3.069			7	0.6004	0.7291								3.49				7	0.8708	0.9926
	4.73	Mouse 3	5.231			8	0.6514	0.7788												8	0.893	0.9926
Mouse 4	7		5.167			9	0.7025	0.8126							mean	3.30966	1.71207			9	0.9077	0.9926
	7.69		8.776			10	0.7271	0.833							sem	0.354124	0.339214	Delta		10	0.9262	1
	4.89					11	0.7553	0.8533							% change	100	51.7294	48.2706		11	0.941	1
						12	0.7782	0.8758							Mann-Whitney U Test					12	0.941	1
mean	7.89691		5.3359			13	0.7975	0.8984							Z score	The z-score is 2.5				13	0.9557	1
sem	0.777773		0.53777	Delta		14	0.8116	0.921							p value	The p-value is 0.00621				14	0.9631	1
% change	100		67.5695	32.4305		15	0.8292	0.9368												15	0.9742	1
Mann-Whitney U Test						16	0.8363	0.9571												16	0.9779	1
Z score	The z-score is 2.14775					17	0.8556	0.9639												17	0.9852	1
p value	The p-value is 0.01578					18	0.8785	0.9661												18	0.9852	1
						19	0.9014	0.9707												19	0.9852	1
						20	0.9137	0.9729												20	0.9889	1
						21	0.9243	0.9797												21	0.9926	1
						22	0.9296	0.9819												22	0.9963	1
						23	0.9401	0.9819												23	0.9963	1
						24	0.9489	0.9865												24	1	1
						25	0.9489	0.9887
						26	0.9542	0.991												Kolmogorov–Smirnov test
						27	0.9665	0.991												D score	The D-score is 0.20525
						28	0.9683	0.9932												p value	The p-value is 0.001009
						29	0.9718	0.9955
						30	0.9771	0.9977
						31	0.9771	1
						32	0.9789	1
						33	0.9789	1
						34	0.9806	1
						35	0.9842	1
						36	0.9842	1
						37	0.9877	1
						38	0.9894	1
						39	0.9947	1
						40	0.9947	1
						41	0.9965	1
						42	0.9965	1
						43	0.9982	1
						44	0.9982	1
						45	0.9982	1
						46	0.9982	1
						47	1	1
						48	1	1
						49	1	1
						50	1	1
						Kolmogorov–Smirnov test
						D score	The D-score is 0.15278
						p value	The p-value is 1.752e-05
