## Supplementary material for "Inhibiting retinoic acid mitigates vision loss in a mouse model of retinal degeneration": Table S3

### Sheet: TABLE S3
TABLE S3	Supplemental Figure 1 - ERG in Control vs. Disulfiram, BMS 493 / Vehicle injected rd10 mice
(All data passed Normality Test Shapiro-Wilk)
Fig. S1B	Control	b-wave Amplitude (μV)																		Disulfiram	b-wave Amplitude (μV)
	Mouse 1			Mouse 2			Mouse 3													Mouse 1			Mouse 2			Mouse 3			Mouse 4
Light intensity	Eye 1	Eye 2		Eye 1	Eye 2		Eye 1	Eye 2			Light intensity								Light intensity	Eye 1	Eye 2		Eye 1	Eye 2		Eye 1	Eye 2		Eye 1	Eye 2			Light intensity						b-wave Amplitude (μV)			2-tailed T-test
cd.s/m^2	uV	uV		uV	uV		uV	uV			cd.s/m^2	Mouse 1	Mouse 2	Mouse 3		mean	sem		cd.s/m^2	uV	uV		uV	uV		uV	uV		uV	uV			cd.s/m^2	Mouse 1	Mouse 2	Mouse 3	Mouse 4		mean	sem		p value
0.01	60	48.3	54.15	4.3	0.8	2.55	30	31.9	30.95		0.01	54.15	2.55	30.95		29.2167	14.9208		0.01	53.9	26.1	40	34.4	17.1	25.75	10.9	22.3	16.6	8.1	98.1	53.1		0.01	40	25.75	16.6	53.1		33.8625	8.0185		0.662253
0.03	92.7	51.1	71.9	7.5	18.5	13	21	22.7	21.85		0.03	71.9	13	21.85		35.5833	18.3372		0.03	21	62.7	41.85	25.7	-	25.7	24.9	47.1	36	5.1	69.1	37.1		0.03	41.85	25.7	36	37.1		35.1625	3.39996		0.969682
0.1	69.9	48.7	59.3	5.3	37.8	21.55	38.1	45	41.55		0.1	59.3	21.55	41.55		40.8	10.9039		0.1	81.4	40.5	60.95	4	22.5	13.25	18.5	44.2	31.35	20.1	-	20.1		0.1	60.95	13.25	31.35	20.1		31.4125	10.529		0.383821
0.3	86.4	71.1	78.75	14.2	42.4	28.3	27.5	52.4	39.95		0.3	78.75	28.3	39.95		49	15.2504		0.3	52.5	56.6	54.55	39.2	14.5	26.85	33.1	37.3	35.2	6.5	50	28.25		0.3	54.55	26.85	35.2	28.25		36.2125	6.37931		0.202035
1	44.9	63.7	54.3	15.9	5.8	10.85	12.4	43.8	28.1		1	54.3	10.85	28.1		31.0833	12.6313		1	61.5	88.6	75.05	24.1	11.5	17.8	4.8	19.6	12.2	6.5	56.4	31.45		1	75.05	17.8	12.2	31.45		34.125	14.228		0.783168
3	29.7	69.2	49.45	17.3	21.6	19.45	27.1	-	27.1		3	49.45	19.45	27.1		32	9.00014		3	52.2	4.9	28.55	31.5	23.3	27.4	28.7	56.2	42.45	24.3	62	43.15		3	28.55	27.4	42.45	43.15		35.3875	4.28842		0.728967
10	23.2	46.5	34.85	22.8	31	26.9	32.9	46	39.45		10	34.85	26.9	39.45		33.7333	3.66564		10	9.5	63.1	36.3	59.3	20.7	40	26.6	34.7	30.65	52.8	81.5	67.15		10	36.3	40	30.65	67.15		43.525	8.10623		0.171284
25	45.9	63.2	54.55	13.3	34.5	23.9	69.7	66.3	68		25	54.55	23.9	68		48.8167	13.0493		25	90.8	5.8	48.3	20.1	10.4	15.25	62	95.2	78.6	67.8	121.8	94.8		25	48.3	15.25	78.6	94.8		59.2375	17.5455		0.441102
(All data passed Normality Test Shapiro-Wilk)
Fig. S1D-E	b-wave Amplitude (μV)																		b-wave Amplitude (μV)										b-wave Amplitude (μV)
Light intensity	Mouse 1		Mouse 2		Mouse 3		Mouse 4		Mouse 5			Vehicle						Vehicle				BMS 493						BMS				2-tailed paired t-test
cd.s/m^2	Eye 1	Eye 2	Eye 1	Eye 2	Eye 1	Eye 2	Eye 1	Eye 2	Eye 1	Eye 2		Eye 2	Eye 1	Eye 1	Eye 2	Eye 2		Light Intensity	mean	sem		Eye 1	Eye 2	Eye 2	Eye 1	Eye 1		Light Intensity	mean	sem		p value
0.01	4.1	6.1	17.2	15.6	6.7	12.8	10.4	10.5	40.2	23.6		6.1	17.2	6.7	10.5	23.6		0.01	12.82	3.34207		4.1	15.6	12.8	10.4	40.2		0.01	16.62	6.19309		0.603914
0.03	31	16.2	10.4	4	11.6	10.5	10.4	6.6	11.1	11.7		16.2	10.4	11.6	6.6	11.7		0.03	11.3	1.53558		31	4	10.5	10.4	11.1		0.03	13.4	4.58705		0.675664
0.1	17.5	15.2	16	7.9	12	35.9	11.6	20	47	22.7		15.2	16	12	20	22.7		0.1	17.18	1.8784		17.5	7.9	35.9	11.6	47		0.1	23.98	7.50276		0.404928
0.3	21.8	20.2	16	16.9	32	41	12.8	9.3	56.5	29.6		20.2	16	32	9.3	29.6		0.3	21.42	4.22261		21.8	16.9	41	12.8	56.5		0.3	29.8	8.23936		0.391841
1	14.5	24.1	29.5	41.7	29.4	20.9	18.7	13.2	37.2	36.4		24.1	29.5	29.4	13.2	36.4		1	26.52	3.86049		14.5	41.7	20.9	18.7	37.2		1	26.6	5.39296		0.990671
3	19.7	43.8	72.5	73.2	47.1	36.9	40.7	27.8	57.2	30.1		43.8	72.5	47.1	27.8	30.1		3	44.26	7.99128		19.7	73.2	36.9	40.7	57.2		3	45.54	9.12911		0.918576
10	18.2	35.6	82.7	91.7	75.8	68.8	37.5	48.2	65.1	32.5		35.6	82.7	75.8	48.2	32.5		10	54.96	10.3169		18.2	91.7	68.8	37.5	65.1		10	56.26	12.8294		0.939
25	28.7	44.2	100.3	119	102.6	146.9	57.1	51.6	56	21.9		44.2	100.3	102.6	51.6	21.9		25	64.12	16.009		28.7	119	146.9	57.1	56		25	81.54	22.0418		0.540404
