## Supplementary material for "Inhibiting retinoic acid mitigates vision loss in a mouse model of retinal degeneration": Table S4

### Sheet: TABLE S4
TABLE S4	Figure 3B-C	Parameters of training and testing protocols in the behavioral paradigm
	Protocol	Required Wheel Revolutions	Reward Pump Duration	Maximum Rest	Reward Availability	Blank Image	Stimulus Images
	Habituation	None	3 seconds	None	Constant	None	100% contrast
	Session 1	25	3 seconds	None	Until poke	0% contrast	100% contrast
	Session 2	25	1 second	10 seconds	30 seconds	0% contrast	100% contrast
	Session 3	10 - 50	1 second	10 seconds	10 seconds	0% contrast	100% contrast
	Contrast Sensitivity Test	10 - 25	1 second	5 seconds	10 seconds	0% contrast	0,1,2,4,8,16,32,64,100% contrast
