## Supplementary material for "Inhibiting retinoic acid mitigates vision loss in a mouse model of retinal degeneration": Table S5

### Sheet: TABLE S5
TABLE S5	Figure 4 - Visual Behavior Disulfiram Treatment
Fig 4D	Success Rate
TEST 1					TEST 1	*** Before any treatment was given to any mouse
	All mice n = 13					Control (n=7)		Disulfiram (n=6)			Mann-Whitney U Test
Contrast %	mean	sem				mean	sem	mean	sem		U value	P value
8	22.7708	4.78255				19.9832	4.85576	26.0229	9.05541		21	P = 0.998
16	34.9975	7.73771				28.9748	6.89319	42.024	15.0491		20	P = 0.156
32	57.3066	6.45814				47.1761	6.87737	69.1255	9.93873		10	P = 0.486
64	85.6193	3.82654				82.2625	6.11704	89.5355	4.24952		15	P = 0.163
100	93.8986	1.01744				94.081	1.68977	93.6859	1.16993		19	P = 0.186
Fig 4E	Success Rate
TEST 2	Control (n=7)		Disulfiram (n=6)			Mann-Whitney U Test					T-Test
Contrast %	mean	sem	mean	sem		U value	P value		Normality Test		t	P value
8	16.1841	3.78378	18.8568	5.65786		19	P = 0.836
16	20.6928	4.94951	31.0915	13.4971		18.5	P = 0.731
32	23.8338	4.56429	50.7463	13.5159		10	P = 0.138		Passed		-2.012	P = 0.0535
64	26.2602	6.36601	76.6513	8.27761		2	P = 0.005		Passed		4.901	P = <0.001
100	31.3307	7.92764	81.6911	6.71992		1	P = 0.002		Passed		-4.75	P = <0.001
Inclusion and exclusion of mice in Control / Disulfiram experiments
Control Mice	Status	Reason			Disulfiram Mice	Status	Reason
RD10-N2	included	ratio SD/mean = 0.3			RD10-N1	included	ratio SD/mean = 0.3
RD10-N4	excluded	<80% success Session 3			RD10-N3	included	ratio SD/mean > 0.4
RD10-N6	included	ratio SD/mean = 0.2			RD10-N5	excluded	did not perform on Test 2
RD10-P1	included	ratio SD/mean = 0.3			RD10-P2	excluded	ratio SD/mean > 0.4
RD10-P3	included	ratio SD/mean = 0.35			RD10-P4	excluded	ratio SD/mean > 0.4
RD10-P5	included	ratio SD/mean = 0.2			RD10-P6	included	ratio SD/mean = 0.2
RD10-S2	included	ratio SD/mean = 0.15			RD10-S1	excluded	ratio SD/mean > 0.4
RD10-S4	excluded	did not perform on Test 2			RD10-S3	included	ratio SD/mean = 0.2
RD10-S6	included	ratio SD/mean = 0.3			RD10-S5	excluded	<80% success Session 3
RD10-T1	excluded	ratio SD/mean > 0.4			RD10-T2	included	ratio SD/mean = 0.35
RTD10-T3	excluded	did not perform on Test 2			RD10-T4	excluded	ratio SD/mean > 0.4
RD10-T5	excluded	ratio SD/mean > 0.4			RD10-T6	included	ratio SD/mean = 0.2
total trained/tested		12			total trained/tested		12
total included		7			total included		6
