## Supplementary material for "Inhibiting retinoic acid mitigates vision loss in a mouse model of retinal degeneration": Table S6

### Sheet: TABLE S6
TABLE S6	Figure 5 - Visual Bhehavior BMS 493 Treatment
Fig. 5D	Success Rate
TEST 1					TEST 1	*** Before any treatment was given to any mouse
	All mice n = 12					Vehicle (n=6)		BMS 493 (n=6)			Mann-Whitney U Test
Contrast %	mean	sem				mean	sem	mean	sem		U value	P value
8	25.8212	6.35674				31.3699	10.9629	20.2726	6.73029		11	P = 0.297
16	48.0193	8.43808				51.7243	13.9298	44.3142	10.6656		16	P = 0.818
32	70.0436	6.17075				70.6451	10.7294	69.4421	7.23051		17	P = 0.937
64	88.9404	1.97955				88.2721	3.41981	89.6087	2.31692		18	P = 1.000
100	93.7011	0.682588				92.8671	1.21666	94.5351	0.540013		11	P = 0.310
Fig. 5E	Success Rate
TEST 2	Vehicle (n=6)		BMS 493 (n=6)			Mann Whitney Rank Sum Test					T-Test
Contrast %	mean	sem	mean	sem		U value	P value		Normality Test		t	P value
8	20.3305	6.79034	20.4899	4.15456		16	P = 0.818
16	27.8517	11.4408	24.258	5.75341		18	P = 1.000
32	29.9641	12.4256	28.5178	7.21089		15	P = 0.699
64	31.3742	14.4031	59.2843	9.60043		8	P = 0.132		Passed		1.612	P = 0.069
100	36.0417	13.3238	76.9232	6.76221		5	P = 0.041		Passed		2.736	P = 0.021
Inclusion and exclusion of mice in Vehicle / BMS 493 experiments
Vehicle Mice	Status	Reason			BMS 493 Mice	Status	Reason
RD10-B6-2	included	ratio SD/mean = 0.2			RD10-B6-1	excluded	ratio SD/mean > 0.4
RD10-B6-4	excluded	ratio SD/mean > 0.4			RD10-B6-3	excluded	<80% success Session 3
RD10-B6-6	included	ratio SD/mean = 0.26			RD10-B6-5	excluded	ratio SD/mean > 0.4
RD10-B7-1	included	ratio SD/mean = 0.12			RD10-B7-2	included	ratio SD/mean = 0.25
RD10-B7-3	excluded	ratio SD/mean > 0.4			RD10-B7-4	included	ratio SD/mean = 0.14
RD10-B7-5	included	ratio SD/mean = 0.2			RD10-B7-6	included	ratio SD/mean = 0.28
RD10-B8-2	included	ratio SD/mean = 0.14			RD10-B8-1	included	ratio SD/mean = 0.35
RD10-B8-4	excluded	did not perform on Test 2			RD10-B8-3	included	ratio SD/mean = 0.32
RD10-B8-6	excluded	ratio SD/mean > 0.4			RD10-B8-5	excluded	did not perform on Test 2
RD10-B9-2	excluded	ratio SD/mean > 0.4			RD10-B9-1	included	ratio SD/mean = 0.2
RD10-B9-4	excluded	<80% success Session 3			RD10-B9-3	excluded	found dead in cage before Test 2
RD10-B9-5	included	ratio SD/mean = 0.3			RD10-B9-6	excluded	ratio SD/mean > 0.4
total trained/tested		12			total trained/tested		12
total included		6			total included		6
